# Efficient genetic code expansion tools enable *in vivo* study of lysine acetylation in non-model bacteria

**DOI:** 10.1101/2025.04.14.648644

**Authors:** Elise M. Van Fossen, Molly Stephenson, Andrew Frank, Soujanya Akella, Rowan Wooldridge, Andrew Wilson, Youngki You, Ernesto Nakayasu, Rob Egbert, Joshua Elmore

## Abstract

Recent proteomic advancements have revealed widespread Nε-lysine acetylation in pathways governing pathogenicity, metabolism, and antibiotic resistance in bacteria. The spontaneous, non-specific nature of this modification in prokaryotes obscures its biological role, necessitating prokaryotic specific *in vivo* interrogation systems. Genetic Code Expansion (GCE) offers a powerful method to investigate the roles and regulation dynamics of acetyl-lysine *in vivo* with the precise incorporation of a suite of non-canonical amino acids, including acetyl-lysine analogs. However, its use has been largely restricted to *E. coli* strains due to challenges associated with implementation and optimization of the technology in more diverse bacterial strains. Here, we present a bacterial host-agnostic, readily optimizable GCE platform designed to site-specifically incorporate non-canonical amino acids into target proteins within living bacteria. We further demonstrate the versatility of this technology by showcasing, for the first time, the successful incorporation of acetyl-lysine in a non-*E. coli* bacterium.
