## Supplementary material for "Efficient genetic code expansion tools enable *in vivo* study of lysine acetylation in non-model bacteria": Table S2

### Sheet: Table S2
Table S2. RBS sequences with calculated translation initiation rates (TIR)
RBS sequence	TIR
CGAAUAAUGCAAAGGGGGUCAAUAAAUGG	83060.1
CGAAUAAUGCAAGGGGGGUCAAUAAAUGG	52248.8
CGAAUAAUGCAAAGGGGGACAAUAAAUGG	37281
CGAAUAAUGCAAAGGGGGGCAAUAAAUGG	23557.3
CGAAUAAUGCAAGGGGGGACAAUAAAUGG	23451.6
CGAAUAAUGCAAGGGGGGGCAAUAAAUGG	18423.4
CGAAUAAUGCAAGGGGGCACAAUAAAUGG	16436.3
CGAAUAAUGCAAGGGGGCGCAAUAAAUGG	16436.3
CGAAUAAUGCAAGCGGGGUCAAUAAAUGG	15641
CGAAUAAUGCAAGGGGGCUCAAUAAAUGG	12254.4
CGAAUAAUGCAAGCGGGGACAAUAAAUGG	10108.3
CGAAUAAUGCAAACGGGGGCAAUAAAUGG	8344.01
CGAAUAAUGCAAGCGGGGGCAAUAAAUGG	7799.32
CGAAUAAUGCAAAGGGGCACAAUAAAUGG	7343.54
CGAAUAAUGCAAAGGGGCGCAAUAAAUGG	7343.54
CGAAUAAUGCAAACGGGGUCAAUAAAUGG	6591.69
CGAAUAAUGCAAAGGGGCUCAAUAAAUGG	5216.29
CGAAUAAUGCAAACGGGGACAAUAAAUGG	4337.37
CGAAUAAUGCAAGCGGGCACAAUAAAUGG	3606.87
CGAAUAAUGCAAGCGGGCGCAAUAAAUGG	2854.27
CGAAUAAUGCAAACGGGCACAAUAAAUGG	1985.18
CGAAUAAUGCAAACGGGCGCAAUAAAUGG	1570.96
CGAAUAAUGCAAGCGGGCUCAAUAAAUGG	834.53
GGUGUGUGGUAAAGGAGGUCGAAUA	62836.5
GGUGUGCGGUAAAGGAGGUCGAAUA	54900.5
GGUGUGUGGUAUAGGAGGUCGAAUA	33766.6
GGUGUGCGGUAUAGGAGGUCGAAUA	29502.1
GGUGUGAGGUAAAGGAGGUCGAAUA	20124.2
GGUGUGAGGUAUAGGAGGUCGAAUA	10814.2
GGUGUGCGGUAGAGGAGGUCGAAUA	8035.19
GGUGUGUGGUAGAGGAGGUCGAAUA	8035.19
GGUGUGUGGUAAAGGACGUCGAAUA	7020.38
GGUGUGUGGUAUAGGACGUCGAAUA	3574.23
GGUGUGCGGUAAAGGACGUCGAAUA	3310.97
GGUGUGAGGUAGAGGAGGUCGAAUA	2573.37
GGUGUGCGGUAUAGGACGUCGAAUA	2045.6
GGUGUGAGGUAAAGGACGUCGAAUA	1869.52
GGUGUGAGGUAUAGGACGUCGAAUA	1164.12
GGUGUGCGGUAGAGGACGUCGAAUA	733.147
GGUGUGUGGUAGAGGACGUCGAAUA	733.147
GGAAUAAUGCAAAGGAGGUAAAUAA	87704.6
GCAAUAAUGCAAAGGAGGUAAAUAA	44805.3
GGAAUAAUGCAAAGGAGGCAAAUAA	26254.9
GGAAUAAUGCAAAGGAGCUAAAUAA	25326.5
GGAAUAAUGCAAACGAGGUAAAUAA	17432.1
GGAAUAAUGCAAAGGAGCCAAAUAA	13732.8
GCAAUAAUGCAAAGGAGGCAAAUAA	13412.8
GCAAUAAUGCAAAGGAGCCAAAUAA	11931.7
GCAAUAAUGCAAACGAGGUAAAUAA	6382.96
GGAAUAAUGCAAACGAGGCAAAUAA	5337.16
GCAAUAAUGCAAAGGAGCUAAAUAA	4200.03
GCAAUAAUGCAAACGAGGCAAAUAA	2360.88
GGAAUAAUGCAAACGAGCUAAAUAA	982.677
GGAAUAAUGCAAACGAGCCAAAUAA	425.471
GCAAUAAUGCAAACGAGCUAAAUAA	383.219
CGGCUGCAGUUAAGGAGGUAUGCUA	146520
GGGCUGCAGUUAAGGAGGUCUGCUA	102220
CGGCUGCAGUUAAGGAGGUCUGCUA	67067.7
GGGCUGCAGUUAAGGAAGUAUGCUA	67067.7
CGGCUGCAGUUAAGGAAGUAUGCUA	13368.8
GGGCUGCAGUUAAGGAUGUAUGCUA	13368.8
GGGCUGCAGUUAAGGCGGUAUGCUA	8956.51
GGGCUGCAGUUAAGGAUGUCUGCUA	7480.98
CGGCUGCAGUUAAGGAAGUCUGCUA	6119.39
CGGCUGCAGUUAAGGAUGUCUGCUA	6119.39
GGGCUGCAGUUAAGGAAGUCUGCUA	6119.39
CGGCUGCAGUUAAGGAUGUAUGCUA	5157.47
CGGCUGCAGUUAAGGCGGUAUGCUA	4705.9
CGGCUGCAGUUAAGGCGGUCUGCUA	4038.21
GGGCUGCAGUUAAGGCGGUCUGCUA	2068.56
GGGCUGCAGUUAAGGCAGUAUGCUA	1469.35
GGGCUGCAGUUAAGGCUGUCUGCUA	1089.89
GGGCUGCAGUUAAGGCUGUAUGCUA	860.077
CGGCUGCAGUUAAGGCAGUAUGCUA	632.304
CGGCUGCAGUUAAGGCUGUCUGCUA	572.648
CGGCUGCAGUUAAGGCUGUAUGCUA	517.222
CGGCUGCAGUUAAGGCAGUCUGCUA	332.223
CCCACGGCACUAGGGAUGGCUAUCU	14212.6
CCCACGGCACUAGGGAUGGCCAUCU	8119.52
CCCACGGCACUAGGGAUGGCAAUCU	6284.9
CCCACGGCACUAGGGAUGGGAAUCU	4306.44
CCCACGGCACUAGGGAUGGGUAUCU	3017.37
CCCACGGCACUAGGGAUGGGCAUCU	2565.51
CCCACGGAACUAGGGAUGGCCAUCU	1216.18
CCCACGGAACUAGGGAUGGCUAUCU	995.004
CCCACGGAACUAGGGAUGGCAAUCU	941.379
CCCACGGAACUAGGGAUGGGAAUCU	645.037
CCCACGGAACUAGGGAUGGGUAUCU	451.954
AAGCUACAGUUAAGGAGGUUUUACA	107176
AAGCUGCAGUUAAGGAGGUUUUACA	30279.6
AAGCUACAGUUAAGAAGGUUUUACA	9264.82
AAGCUACAGUUAAGGCGGUUUUACA	9058.67
AAGCUACAGUUAAGCAGGUUUUACA	7986.16
AAGCUUCAGUUAAGGAGGUUUUACA	7136.33
AAGCUACAGUUAAGACGGUUUUACA	4591.26
AAGCUGCAGUUAAGAAGGUUUUACA	3475.56
AAGCUACAGUUAAGCCGGUUUUACA	2994
AAGCUUCAGUUAAGGCGGUUUUACA	2014.91
AAGCUGCAGUUAAGGCGGUUUUACA	1196.2
AAGCUUCAGUUAAGCAGGUUUUACA	1195.45
AAGCUGCAGUUAAGACGGUUUUACA	819.641
AAGCUGCAGUUAAGCCGGUUUUACA	639.919
AAGCUUCAGUUAAGACGGUUUUACA	605.895
AAGCUUCAGUUAAGCCGGUUUUACA	448.172
AAGCUUCAGUUAAGAAGGUUUUACA	382.857
