## Supplementary material for "Efficient genetic code expansion tools enable *in vivo* study of lysine acetylation in non-model bacteria": Table S3

### Sheet: Table S3
Table S3 - Sequences from top library hits
>A12
CGCCGAAAGGTCTGTTGTTCAAGTTCCGTCCGGATATCTTGCAAAATCCGTAATCGTGTTACACTTATCCGTAATTTGTATACGGTAGATTTTGTTGTAACGGCATACTTTTGCATAGTGAATGTAGAGTACTAAATATTATTAGAATTAGATAGCTGTCACCGGATGTGCTTTCCGGTCTGATGAGTCCGTGAGGACGAAACAGCCTCTACAAATAATTTTGTTTAACCCACGGAACTAGGGATGGCAATCT - RBS6/Bacteroides_15949_
>F12
CGCTTGTGAACAATTAAAATGGCGTGGCGTTTTAGCTGAATTTTAGGCGTGAAGAGTGTACCATGTAGTTATCAAGTTATAATTGGATTAATGTGATCAACGCAGGTTAGCACAATTGCTGGACAGGCGGCATTAGTCAACAGGGATAATGAAAGCTGTCACCGGATGTGCTTTCCGGTCTGATGAGTCCGTGAGGACGAAACAGCCTCTACAAATAATTTTGTTTAAGGGCTGCAGTTAAGGAAGTATGCTA - RBS4/Lactobacillus_39770
>E10
CGGTGACAGCTTTGGTCGTCGTTCTAAGATCCTTCATTTAGAAATAACAACATTCTTTCCCGGGCAATTGTTTTGCCCTATCTCTTAGTTTACCACAAACGGGCAAGCCAAGAAGAATGCAAAAAAAGAACCTTATATGCATTCGCACATAAAGTTCTTCCGCGCGGATT
>G1
CGGTGACAGCTTTGGTCGTCGTTCTAAGATCCTTCATTTAGAAATAACAACATTCTTTCCCGGGCAATTGTTTTGCCCTATCTCTTAGTTTACCACAAACGGGCAAGCCAAGAAGAATGCAAAAAAAGAACCTTATATGCATTCGCACATAAAGTTCTTCCGCGCGGATT
>B6
CGGTGACAGCTCTTCTATGTAGAGCCAATAACGGTTGATTAACGGTTATGTCCTTAATTGTATAATAGTCTGTCTATTTTGAAAAGGAGGCATAACTCGTCAAGTAGCGCCACAAACCTCAACATTCTTCTCTGTTATAATTGATTTCCTCCAAAGCTTCTGCGCGGATT
>F4
CGGTGACAGCTATGGATGCATCTTTAATCGGTTAATAAGCATATAAATAAAGCATACCAATAACCACGTCAGTGATTTTCAGTTTACACCGACTAGACCAGCAGCGGATAGGCTACACTTGTCAACGACGGATGAAAAGTGATCCACTTATATCTCCACCAGCGCGGATT
>G11
CGGTGACAGCTATGGATGCATCTTTAATCGGTTAATAAGCATATAAATAAAGCATACCAATAACCACGTCAGTGATTTTCAGTTTACACCGACTAGACCAGCAGCGGATAGGCTACACTTGTCAACGACGGATGAAAAGTGATCCACTTATATCTCCACCAGCGCGGATT
>C6
CGGTGACAGCTTTCATTATCCCTGTTGACTAATGCCGCCTGTCCAGCAATTGTGCTAACCTGCGTTGATCACATTAATCCAATTATAACTTGATAACTACATGGTACACTCTTCACGCCTAAAATTCAGCTAAAACGCCACGCCATTTTAATTGTTCACAAGCGCGGATT
>F12
CGGTGACAGCTTTCATTATCCCTGTTGACTAATGCCGCCTGTCCAGCAATTGTGCTAACCTGCGTTGATCACATTAATCCAATTATAACTTGATAACTACATGGTACACTCTTCACGCCTAAAATTCAGCTAAAACGCCACGCCATTTTAATTGTTCACAAGCGCGGATT
>B12
CGGTGGCAGCTACTGAGTTAACANCAATTGNTGNGATTATACGTAGGTAAANGTTAATCAAAACAAAAAGNCAAATTTTATCCAGTATGAAAAAATATNTGNGANCAGTCGAACTGGAAAATAGAATGNTGGCAGTCGGTTTGCCGAAANGNCGAAAGTGAGCGCGGATT
>B5
CGGTGACAGCTATCTAATTCTAATAATATTTAGTACTCTACATTCACTATGCAAAAGTATGCCGTTACAACAAAATCTACCGTATACAAATTACGGATAAGTGTAACACGATTACGGATTTTGCAAGATATCCGGACGGAACTTGAACAACAGACCTTTCGGCGCGGATT
>C12
CGGTGACAGCTTCACTTTTCAAACTTTATAGTTGCCCATAGTATACCATACTTTCATAAGAAGATTCAAAAAATCCTCCAGATTCTACTCTGAAGGATTCCTACCTTATTTCACAACGATATTAACGAGTTTAGTTGGCTCAAACAGTTTGGGAAACTGTTGCGCGGATT
>G5
CGGTGACAGCTTCACTTTTCAAACTTTATAGTTGCCCATAGTATACCATACTTTCATAAGAAGATTCAAAAAATCCTCCAGATTCTACTCTGAAGGATTCCTACCTTATTTCACAACGATATTAACGAGTTTAGTTGGCTCAAACAGTTTGGGAAACTGTTGCGCGGATT
>D5
GAACCTNTCTGCGTCGGNNACTATGGTGTTACCGTATNTCAGCGCCCAAGCGATGCAGCTGACCAGCACNTCGCCGACGCCCTTCACTCACCCTGCCCGCTGATCGATAGCCAACACGCGCTTTTTTNAACGAAGCTAAGATCAGGTGNGNGNNGAGANATTCTTATCTT
>F2
CGGTGACAGCTTTGACAATTTTAAGGTCCAACAATCAATTTCTTATAAAGAAAAAAGTAAGCGATGATTGTAATGGTCACGAAAGGCAGATGCCATCATTAACCTTTGTTGTTCGTTGAAAGGGCGTAAAAACCACAGGAGGAAGGAGCGCTCCCGGCGACGCGCGGATT
>H10
CGGTGACAGCTTTGACAATTTTAAGGTCCAACAATCAATTTCTTATAAAGAAAAAAGTAAGCGATGATTGTAATGGTCACGAAAGGCAGATGCCATCATTAACCTTTGTTGTTCGTTGAAAGGGCGTAAAAACCACAGGAGGAAGGAGCGCTCCCGGCGACGCGCGGATT
>B1
CGGTGACAGCTCTCGAAAATGAAACCGTAACAGTGTAATAACAATGTGACGCAGAGCACAAATTATATTTCGAATGAAAGTAAGGATGAAATTGATGATGTGAATGATTTAGCCCGGCGACGCCGCAGCCGGGCCGAAGAGATTACAGCATATGTTCAGTAGCGCGGATT
>B10
CGGTGACAGCTCTCGAAAATGAAACCGTAACAGTGTAATAACAATGTGACGCAGAGCACAAATTATATTTCGAATGAAAGTAAGGATGAAATTGATGATGTGAATGATTTAGCCCGGCGACGCCGCAGCCGGGCCGAAGAGATTACAGCATATGTTCAGTAGCGCGGATT
>A11
CGGTGACAGCTACTGAGTTAACTCCAATTGCTGCGATTATACGTAGGTAAACGTTAATCAAACCAAAACGACAATTTTTAACCAGTATGAATAAATATCTGAGACCAGTCGAACTGGAAAATAGAATGCTGGCAGTCGGTTTGCCGATATGACGAAGTTGAGCGCGGATT
>B3
CGGTGACAGCTACTGAGTTAACTCCAATTGCTGCGATTATACGTAGGTAAACGTTAATCAAACCAAAACGACAATTTTTAACCAGTATGAATAAATATCTGAGACCAGTCGAACTGGAAAATAGAATGCTGGCAGTCGGTTTGCCGATATGACGAAGTTGAGCGCGGATT
>B11
CGGTGACAGCTACTGAGTTAACTCCAATTGCTGCGATTATACGTAGGTAAACGTTAATCAAACCAAAACGACAATTTTTAACCAGTATGAATAAATATCTGAGACCAGTCGAACTGGAAAATAGAATGCTGGCAGTCGGTTTGCCGATATGACGAAGTTGAGCGCGGATT
>D3
CGGTGACAGCTACTGAGTTAACTCCAATTGCTGCGATTATACGTAGGTAAACGTTAATCAAACCAAAACGACAATTTTTAACCAGTATGAATAAATATCTGAGACCAGTCGAACTGGAAAATAGAATGCTGGCAGTCGGTTTGCCGATATGACGAAGTTGAGCGCGGATT
>D6
CGGTGACAGCT-ATATTATTGAAGCATTTATCAGGGTTATTGTCTCATGAGCGGATACATATTTGAATGTATTTAGAAAATAAACAAATAGGGGTTCCGCGCACATTTCCCCGAAAAGTGCCACCTGACGTCTAAGAAACCATTATTATCATGACATTAACGCGCGGATT
>A5
CGGTGACAGCTACAATATACACGCCCGAATAAAAGCGTTAACACAATGAGAAATAATAAGATACCTATACTTAGTGAAAAGATGGCTGGAATAAATTGCAAATGTGCCAGCCGATGAAAACTGTTCGGTAATATTTCTGCGAAATCGAGAAAAAAGAAAGAGCGCGGATT
>E5
CGGTGACAGCT-ATATTATTGAAGCATTTATCAGGGTTATTGTCTCATGAGCGGATACATATTTGAATGTATTTAGAAAATAAACAAATAGGGGTTCCGCGCACATTTCCCCGAAAAGTGCCACCTGACGTCTAAGAAACCATTATTATCATGACATTAACGCGCGGATT
>A2
CGGTGACAGCTATCTAATTCTAATAATATTTAGTACTCTACATTCACTATGCAAAAGTATGCCGTTACAACAAAATCTACCGTATACAAATTACGGATAAGTGTAACACGATTACGGATTTTGCAAGATATCCGGACGGAACTTGAACAACAGACCTTTCGGCGCGGATT
>F10
CGGTGACAGCTATCTAATTCTAATAATATTTAGTACTCTACATTCACTATGCAAAAGTATGCCGTTACAACAAAATCTACCGTATACAAATTACGGATAAGTGTAACACGATTACGGATTTTGCAAGATATCCGGACGGAACTTGAACAACAGACCTTTCGGCGCGGATT
>C11
CGGTGACACGTAACTGTTCNCCGATCCCCATCTCAGCCTTGACCACACTATAGGAGCCGACGATTAATGGTAATGCATCATCGGCTCTCAAACGTGGGTTCAGACAGTCACCACACCTGCGCTCCATACTCACCCTGTGGCGGTATCGCTTGCAGACACGCGGCCGGATT
>E3
CGGTGACAGCTAATTGTTATCCGCTCACAATTCCAGGTCTGATCACATTATACGAGCCGATGATTAATTGTAATGGATCATCGTGTCTTCAACGTGGGCCTAGTTAGTAATCATACCTGACCTCCATAGTCACCCTGCGGCGGTATCGCTTGCAGACACGCGGCCGGATT
>D11
CGGTGACAGCTGAGTTCTCACAAAGAAGATAGCTAGATGATAGCAATCCGAGTTCGCGCAATATGTGGTGAAATTTATTATTGTAAAATAACAACCCATTCCCAATTATCTCAACGGGTCCACCACGAACTCATTTAATTTAGCTACTGCAATATCACACCGCGCGGATT
>F3
CGGTGACAGCTGAGTTCTCACAAAGAAGATAGCTAGATGATAGCAATCCGAGTTCGCGCAATATGTGGTGAAATTTATTATTGTAAAATAACAACCCATTCCCAATTATCTCAACGGGTCCACCACGAACTCATTTAATTTAGCTACTGCAATATCACACCGCGCGGATT
>C5
CGGTGACAGCTAAATCTATGTCCTTCTAAGGATTCTAGCTTTTTCTTATTGACGATCCAATCAAAAAATTGTACTCCAACTTACCAAAATACACGATCAAGCAGAAGTTATTAACTTAAGGGGTAGAATTAGTATTTTTCAAAGAAATTAAATCTTTGACAGCGCGGATT
>E11
CGGTGACAGCT----------------------------------------------------------TATCTTTTGCGCAAAAATACACAAAAAGCCATAAAACGAGCAAACGACACCCTGACGATAGTGGGACGACGATTTGTCATTTAGAAAAGTAAGCGCGGATT
>G3
CGGTGACAGCT----------------------------------------------------------TATCTTTTGCGCAAAAATACACAAAAAGCCATAAAACGAGCAAACGACACGCTGACGATAGTGGGACGACGATTTGTCATTTAGAAAAGTAAGCGCGGATT
>F11
CGGTGACAGCT-ATATTATTGAAGCATTTATCAGGGTTATTGTCTCATGAGCGGATACATATTTGAATGTATTTAGAAAATAAACAAATAGGGGTTCCGCGCACATTTCCCCGAAAAGTGCCACCTGACGTCTAAGAAACCATTATTATCATGACATTAACGCGCGGATT
>A1
CGGTGACAGCTCCAGGTGGTTGATGGGTTGATTGCTTTGGTTGAGACGAGGCGAGTAGTTCAGTAGCGGAAATGTCAGAGCCAGCGTCTTGGTATGTGACCGTAGAGTATTCTTAGGTGGCAGCGAACGAGCTCTAACGGACTTGAGTGAGGTTGTAAAGGGGCCGGATT
>A10
CGGTGACAGCTCCAGGTGGTTGATGGGTTGATTGCTTTGGTTGAGACGAGGCGAGTAGTTCAGTAGCGGAAATGTCAGAGCCAGCGTCTTGGTATGTGACCGTAGAGTATTCTTAGGTGGCAGCGAACGAGCTCTAACGGACTTGAGTGAGGTTGTAAAGGGGCCGGATT
>C2
CGGTGACAGCTAGTGGCGTCGGACATCCTGCTCTTGTGTTGGCAGTTAGTGCACCACATCGATTCAAAGGGAAGGATTAAAAACCACACTTAACACACTGTCTTTACAACTGCTTAGCCAGTGTTTTACTGTGGGCTTTTTACTCCTTTCGATAACCTTTTGCGCGGATT
>G10
CGGTGACAGCTAGTGGCGTCGGACATCCTGCTCTTGTGTTGGCAGTTAGTGCACCACATCGATTCAAAGGGAAGGATTAAAAACCACACTTAACACACTGTCTTTACAACTGCTTAGCCAGTGTTTTACTGTGGGCTTTTTACTCCTTTCGATAACCTTTTGCGCGGATT
>H6
CGGTGACAGCTCTCGAAAATGAAACCGTAACAGTGTAATAACAATGTGACGCAGAGCACAAATTATATTTCGAATGAAAGTAAGGATGAAATTGATGATGTGAATGATTTAGCCCGGCGACGCCGCAGCCGGGCCGAAGAGATTACAGCATATGTTCAGTAGCGCGGATT
>C10
CGGTGACAGCTTCACTTTTCAAACTTTATAGTTGCCCATAGTATACCATACTTTCATAAGAAGATTCAAAAAATCCTCCAGATTCTACTCTGAAGGATTCCTACCTTATTTCACAACGATATTAACGAGTTTAGTTGGCTCAAACAGTTTGGGAAACTGTTGCGCGGATT
>D1
CGGTGACAGCTTCACTTTTCAAACTTTATAGTTGCCCATAGTATACCATACTTTCATAAGAAGATTCAAAAAATCCTCCAGATTCTACTCTGAAGGATTCCTACCTTATTTCACAACGATATTAACGAGTTTAGTTGGCTCAAACAGTTTGGGAAACTGTTGCGCGGATT
>A6
CGGTGACAGCTTCACTTTTCAAACTTTATAGTTGCCCATAGTATACCATACTTTCATAAGAAGATTCAAAAAATCCTCCAGATTCTACTCTGAAGGATTCCTACCTTATTTCACAACGATATTAACGAGTTTAGTTGGCTCAAACAGTTTGGGAAACTGTTGCGCGGATT
>E4
CGGTGACAGCTTGATCTTCACATTATTTTTATACCGTTCTAGCTTTCCCCATATCTATTATACTAACAAAATGTGACAGTTTTGTGGCAAAGATTTCGTGTCCTTCAGTCTACTTTTATCAACTATCATCTACATAAAAAAAGCGTCTCCGACGCTTTCGCGCGCGGATT
>C1
CGGTGACAGCTCCCAGTTTCCTTTTATTTCTTTTCCCAACAAAAGTATTGCTTTATCCTCCCTAATTTTTCCCGTTAAACGACCGCCCCTTTCCCTGCGTAAATATTTGTTGCTATTTTCATTATAGACAACTACCTAACCGGCACTATCGAAATTCCTTAGCGCGGATT
>B2
CGGTGACAGCTGAGTTCTCACAAAGAAGATAGCTAGATGATAGCAATCCGAGTTCGCGCAATATGTGGTGAAATTTATTATTGTAAAATAACAACCCATTCCCAATTATCTCAACGGGTCCACCACGAACTCATTTAATTTAGCTACTGCAATATCACACCGCGCGGATT
>D2
CGGTGACAGCT-TATTAATATTAATCAACGTTCAAGGTGGTACTTCTCGCCCCTGACGCTGGTAAAAATCAGTTACGAAGCTCTCTAATTTACCCTCTTCAATAGCCTTGCGTAAACCCGCCATCAAACGCTGGTAGTAACGAAGGTTATGAATGGTATTGGCGCGGATT
>H4
CGGTGACAGCTTGTGGCAATCACGCTTTTGGACTGAGTTCTGAAGAAAAGAATCATAGTCTGTATATAAAATTTGGTGTTACTTCTGTTTGCAAAGATACGATATTCTTTGGATATACTGCCCTTTTGTCCAGTGTTTTTTAGTCTTCTTAGGTATTATAAGCGCGGATT
>E1
CGGTGACAGCTCCCAGTTTGCTTTTATTTCTTTTCCCAACAAAAGTATTGCTTTATCCTCCCTAATTTTTCCCGTTAAACGACCGCCCCTTTCCCTGCGTAAATATTTGTTGCTATTTTCATTATAGACAACTACCTAACCGGCACTATCTAAATTCCTTAGCGCGGATT
>G9
CGGTGACAGCTCGCCGTACCGCTGACGCTAACCATCAGCATACTGCCGTTTTGCCCGACCGTTTCGTAGTCGATATCAATACCAACCACGGCATCGGCCCCCAGTGCCCGCGCCTGGGAGCCTAGTTCCTCAAAGGCGATCTCCCGCGCTTTACGTAGCTCGCGCGGATT
>H7
CGGTGACAGCTCGCCGTACCGCTGACGCTAACCATCAGCATACTGCCGTTTTGCCCGACCGTTTCGTAGTCGATATCAATACCAACCACGGCATCGGCCCCCAGTGCCCGCGCCTGGGAGCCTAGTTCCTCAAAGGCGATCTCCCGCGCTTTACGTAGCTCGCGCGGATT
